# The pan-epigenome of the symbiotic nitrogen fixing bacterium *Sinorhizobium meliloti* unravels unexpected variability of DNA-methylation profiles in closely related strains

**DOI:** 10.1101/2023.05.31.542881

**Authors:** Iacopo Passeri, Lisa Cangioli, Marco Fondi, Alessio Mengoni, Camilla Fagorzi

## Abstract

In prokaryotes, DNA methylation has been found to be involved in several mechanisms, such as DNA repair, DNA–protein interactions, gene expression, cell cycle progression and self-DNA recognition (the Restriction-Modification systems). Studies on representatives from the same bacterial species have found that genome-wide DNA methylation patterns can be highly variable and may affect phenotypic variation and gene transfer among closely related strains. However, broader evolutionary studies on such epigenomic variation in bacteria are still scarce.

Here, we addressed this point by performing an epigenomic analysis on 21 strains of the facultative plant symbiotic nitrogen-fixing alphaproteobacterium *Sinorhizobium meliloti*. Strains of these species are characterized by a divided (multipartite) genome structure, including a chromosome, a chromid and a (more recently acquired) megaplasmid. Since these strains display extensive genomic and phenotypic variation, they are good models to test evolutionary hypotheses on the relationships among epigenomic signatures, genome structure evolution and phenotypic switches.

Results showed the presence of a wide pan-epigenome with 16 DNA methylated motifs, including both 4mC and 6mA palindromic and nonpalindromic motifs. While 9 motifs have been found methylated by all strains, the remaining had differential methylation between *S. meliloti* strains, constituting a dispensable epigenome. Differences in frequency of methylation were found among replicons, with the megaplasmid and the additional plasmids displaying several motifs with different methylation frequency with respect to the chromosome and the chromid. Moreover, differences between coding, upstream and intergenic regions, were found, suggesting that DNA methylation at specific motifs may play a role in gene regulation and consequently in phenotypic variability among strains.

Altogether, our data indicate the presence of a large epigenomic diversity in *S. meliloti*, with epigenome signatures differing between replicons, reflecting their timing of evolutionary acquisition in *S. meliloti* genomes and suggesting a role of DNA methylation in the variability of gene expression among strains.
