## Supplementary Dataset S1 for "The pan-epigenome of the symbiotic nitrogen fixing bacterium *Sinorhizobium meliloti* unravels unexpected variability of DNA-methylation profiles in closely related strains"

### Sheet: genome coverage
Strain	NCBI BioProject Accession	BioSample Accession	Genome Accession (NCBI Assembly)	Mapped subreads bases	Coverage	Total genome lenght	Number of Contigs
1A42	PRJNA681719	SAMN16976737	JADZON000000000	939220459	130	6973268	4
4B41	PRJNA681719	SAMN16976738	JADZOM000000000	1762329767	252	6755292	3
7B22	PRJNA681719	SAMN16976739	JADZOL000000000	1339863271	191	6791724	4
8A52	PRJNA681719	SAMN16976740	JADZOK000000000	949746768	136	6735207	3
AE608H	PRJNA681719	SAMN16976741	JADZOJ000000000	1352899257	179	7318861	4
AK58	PRJNA681719	SAMN16976742	JAJJBP000000000	959388067	126	7114023	6
AK75	PRJNA681719	SAMN16976743	JAJJBO000000000	1426085556	193	6903928	5
AK83	PRJNA681719	SAMN16976744	JAJJBN000000000	1339203606	175	7171952	7
AL703GG	PRJNA681719	SAMN16976745	JADZOI000000000	1009789036	130	7487501	9
AL703H	PRJNA681719	SAMN16976746	JADZOH000000000	1059058277	146	7020338	5
AO641M	PRJNA681719	SAMN16976747	JADZOG000000000	867830301	111	7503659	7
AO643DD	PRJNA681719	SAMN16976748	JAJJBM000000000	1074466022	135	7442138	4
BL225C	PRJNA681719	SAMN16976750	JAJJBL000000000	889602784	119	6996973	3
CE480L	PRJNA681719	SAMN16976752	JADZOE000000000	1011529334	133	7340765	5
CL374FF	PRJNA681719	SAMN16976753	JADZOD000000000	769548611	100	7436312	6
CO431A	PRJNA681719	SAMN16976754	JAJJBJ000000000	1340418797	179	7001362	3
CO438LL	PRJNA681719	SAMN16976755	JAJJBI000000000	1255773175	162	6709320	6
H1	PRJNA681719	SAMN16976756	JADZOC000000000	840848249	117	6912818	6
NGR185	PRJNA681719	SAMN16976757	JADZOB000000000	1441487247	190	7329821	7
SM11	PRJNA681719	SAMN16976758	JAJJBH000000000	1503965700	187	7502918	5
T073	PRJNA681719	SAMN16976759	JADZOA000000000	1199198774	167	6958496	4
				Average values	155.143	7.1146e+06

### Sheet: contig mapping
CONTIG NAMES
Strain	contig	Homology on the basis of Rm1021	Dim (bp)	Dim_chr	Dim_pSymA	Dim_pSymB	Dim_other	Total (bp)
1A42	>ctg.s1.000000F|arrow shifted_by_bp:-1362200/3631396	Chr	3631396	3631396	1402073	1680658	259141	6973268
1A42	>ctg.s1.000001F|arrow shifted_by_bp:-578000/1402073	pSymA	1402073
1A42	>ctg.s1.3|arrow shifted_by_bp:-0/1680658	pSymB	1680658
1A42	>ctg.s2.000000F|arrow shifted_by_bp:-115000/259141	Other	259141
4B41	>ctg.s1.000000F|arrow shifted_by_bp:-542200/3693809	Chr	3693809	3693809	1429603	1631880		6755292
4B41	>ctg.s1.3|arrow shifted_by_bp:-1424200/1429603	pSymA	1429603
4B41	>ctg.s1.1|arrow shifted_by_bp:-1631000/1631880	pSymB	1631880
7B22	>ctg.s2.12|arrow shifted_by_bp:-46800/149333	other	149333	3675768	1326121	1640502	149333	6791724
7B22	>ctg.s1.000000F|arrow shifted_by_bp:-3355000/3675768	Chr	3675768
7B22	>ctg.s1.3|arrow shifted_by_bp:-1312800/1326121	pSymA	1326121
7B22	>ctg.s1.1|arrow shifted_by_bp:-978600/1640502	pSymB	1640502
8A52	>ctg.s1.0|arrow shifted_by_bp:-1719400/1720060	pSymB	1720060	3539498	1475649	1720060		6735207
8A52	>ctg.s1.4|arrow shifted_by_bp:-7800/3539498	Chr	3539498
8A52	>ctg.s1.2|arrow shifted_by_bp:-1458800/1475649	pSymA	1475649
AE608H	>ctg.s1.000000F|arrow shifted_by_bp:-1854200/3931513	Chr	3931513	3931513	1747474	1639874		7318861
AE608H	>ctg.s1.3|arrow shifted_by_bp:-1244800/1603266	pSymA	1603266
AE608H	>ctg.s1.1|arrow shifted_by_bp:-408400/1639874	pSymB	1639874
AE608H	>ctg.s2.10|arrow shifted_by_bp:-93000/144208	pSymA	144208
AK58	>ctg.s2.66|arrow shifted_by_bp:-76600/86942	other	86942	3850655	1302024	1678892	282452	7114023
AK58	>ctg.s1.000001F|arrow shifted_by_bp:-1239000/1678892	pSymB	1678892
AK58	>ctg.s1.000002F|arrow shifted_by_bp:-2600/1302024	pSymA	1302024
AK58	>ctg.s2.000001F|arrow shifted_by_bp:-0/11469	other	11469
AK58	>ctg.s2.64|arrow shifted_by_bp:-149400/184041	other	184041
AK58	>ctg.s1.000000F|arrow shifted_by_bp:-1931600/3850655	Chr	3850655
AK75	>ctg.s1.000000F|arrow shifted_by_bp:-2806400/3580516	Chr	3580516	3580516	1367794	1684946	270672	6903928
AK75	>ctg.s1.000001F|arrow shifted_by_bp:-1565000/1684946	pSymB	1684946
AK75	>ctg.s2.289|arrow shifted_by_bp:-75200/267217	other	267217
AK75	>ctg.s1.000002F|arrow shifted_by_bp:-460200/1367794	pSymA	1367794
AK75	>ctg.s2.000175F|arrow shifted_by_bp:-0/3455	other	3455
AK83	>ctg.s2.000012F|arrow shifted_by_bp:-0/11356	other	11356	4079708	1314156	1680873	97215	7171952
AK83	>ctg.s1.000001F|arrow shifted_by_bp:-366600/1314156	pSymA	1314156
AK83	>ctg.s2.000001F|arrow shifted_by_bp:-0/15360	other	15360
AK83	>ctg.s1.4|arrow shifted_by_bp:-1264600/1680873	pSymB	1680873
AK83	>ctg.s2.000000F|arrow shifted_by_bp:-88600/257932	Chr	257932
AK83	>ctg.s2.190|arrow shifted_by_bp:-67000/70499	other	70499
AK83	>ctg.s1.000000F|arrow shifted_by_bp:-920400/3821776	Chr	3821776
AL703GG	>ctg.s1.8|arrow shifted_by_bp:-588400/1666879	pSymB	1666879	3928722	1551911	1666879	339989	7487501
AL703GG	>ctg.s1.000001F|arrow shifted_by_bp:-0/793191	Chr	793191
AL703GG	>ctg.s1.000002F|arrow shifted_by_bp:-582000/587121	Chr	587121
AL703GG	>ctg.s2.000001F|arrow shifted_by_bp:-0/12045	other	12045
AL703GG	>ctg.s2.32|arrow shifted_by_bp:-0/165633	other	165633
AL703GG	>ctg.s2.34|arrow shifted_by_bp:-124200/151426	other	151426
AL703GG	>ctg.s1.6|arrow shifted_by_bp:-1358800/1551911	pSymA	1551911
AL703GG	>ctg.s2.000002F|arrow shifted_by_bp:-0/10885	other	10885
AL703GG	>ctg.s1.000000F|arrow shifted_by_bp:-0/2548410	Chr	2548410
AL703H	>ctg.s1.000000F|arrow shifted_by_bp:-2002000/3751660	Chr	3751660	3751660	1297450	1670155	301073	7020338
AL703H	>ctg.s1.000001F|arrow shifted_by_bp:-0/1297450	pSymA	1297450
AL703H	>ctg.s2.6|arrow shifted_by_bp:-6600/171919	other	171919
AL703H	>ctg.s2.8|arrow shifted_by_bp:-5800/129154	other	129154
AL703H	>ctg.s1.2|arrow shifted_by_bp:-973400/1670155	pSymB	1670155
AO641M	>ctg.s1.000001F|arrow shifted_by_bp:-0/1573215	pSymA	1573215	3935559	1573215	1669467	325418	7503659
AO641M	>ctg.s1.000002F|arrow shifted_by_bp:-0/599366	Chr	599366
AO641M	>ctg.s2.26|arrow shifted_by_bp:-26400/154496	other	154496
AO641M	>ctg.s1.3|arrow shifted_by_bp:-649200/1669467	pSymB	1669467
AO641M	>ctg.s2.28|arrow shifted_by_bp:-156600/164696	other	164696
AO641M	>ctg.s2.000002F|arrow shifted_by_bp:-0/6226	other	6226
AO641M	>ctg.s1.000000F|arrow shifted_by_bp:-670000/3336193	Chr	3336193
AO643DD	>ctg.s1.000000F|arrow shifted_by_bp:-0/4009471	Chr	4009471	4009471	1600210	1633533	198924	7442138
AO643DD	>ctg.s1.000001F|arrow shifted_by_bp:-1139400/1600210	pSymA	1600210
AO643DD	>ctg.s1.4|arrow shifted_by_bp:-763800/1633533	pSymB	1633533
AO643DD	>ctg.s2.58|arrow shifted_by_bp:-83400/198924	other	198924
BL225C	>ctg.s1.000000F|arrow shifted_by_bp:-0/1708091	pSymB	1708091	3672660	1616222	1708091		6996973
BL225C	>ctg.s1.3|arrow shifted_by_bp:-4400/1616222	pSymA	1616222
BL225C	>ctg.s1.1|arrow shifted_by_bp:-1394800/3672660	Chr	3672660
CE480L	>ctg.s1.000000F|arrow shifted_by_bp:-1732400/3848671	Chr	3848671	3848671	1495104	1657413	339577	7340765
CE480L	>ctg.s1.000001F|arrow shifted_by_bp:-0/328353	other	328353
CE480L	>ctg.s1.2|arrow shifted_by_bp:-1656200/1657413	pSymB	1657413
CE480L	>ctg.s1.4|arrow shifted_by_bp:-209600/1495104	pSymA	1495104
CE480L	>ctg.s2.000003F|arrow shifted_by_bp:-0/11224	other	11224
CL374FF	>ctg.s1.000001F|arrow shifted_by_bp:-702000/1553198	pSymA	1553198	3923188	1553198	1666879	293047	7436312
CL374FF	>ctg.s1.4|arrow shifted_by_bp:-1097200/1666879	pSymB	1666879
CL374FF	>ctg.s2.15|arrow shifted_by_bp:-134200/141621	other	141621
CL374FF	>ctg.s1.000000F|arrow shifted_by_bp:-0/3336058	Chr	3336058
CL374FF	>ctg.s2.13|arrow shifted_by_bp:-3200/151426	other	151426
CL374FF	>ctg.s1.2|arrow shifted_by_bp:-0/587130	Chr	587130
CO431A	>ctg.s1.000000F|arrow shifted_by_bp:-2331800/3675476	Chr	3675476	3675476	1635115	1690771		7001362
CO431A	>ctg.s1.000001F|arrow shifted_by_bp:-1384200/1635115	pSymA	1635115
CO431A	>ctg.s1.2|arrow shifted_by_bp:-1185000/1690771	pSymB	1690771
CO438LL	>ctg.s1.000001F|arrow shifted_by_bp:-585200/585858	Chr	585858	3832305	1505636	1677950	223609	7239500
CO438LL	>ctg.s1.5|arrow shifted_by_bp:-789400/1505636	pSymA	1505636
CO438LL	>ctg.s1.3|arrow shifted_by_bp:-1434600/1677950	pSymB	1677950
CO438LL	>ctg.s2.000017F|arrow shifted_by_bp:-0/11773	other	11773
CO438LL	>ctg.s2.000000F|arrow shifted_by_bp:-0/211836	other	211836
CO438LL	>ctg.s1.000000F|arrow shifted_by_bp:-0/3246447	Chr	3246447
H1	>ctg.s2.000001F|arrow shifted_by_bp:-17600/102352	other	102352	3577205	1216674	1716925	402014	6912818
H1	>ctg.s1.5|arrow shifted_by_bp:-1220200/1716925	pSymB	1716925
H1	>ctg.s2.000000F|arrow shifted_by_bp:-144600/278277	other	278277
H1	>ctg.s1.1|arrow shifted_by_bp:-1215400/1216674	pSymA	1216674
H1	>ctg.s2.000002F|arrow shifted_by_bp:-0/21385	other	21385
H1	>ctg.s1.000000F|arrow shifted_by_bp:-313000/3577205	Chr	3577205
NGR185	>ctg.s2.000001F|arrow shifted_by_bp:-0/27725	other	27725	3838520	1650689	1433463	407149	7329821
NGR185	>ctg.s1.5|arrow shifted_by_bp:-591800/1650689	pSymA	1650689
NGR185	>ctg.s1.9|arrow shifted_by_bp:-583000/1433463	pSymB	1433463
NGR185	>ctg.s2.000000F|arrow shifted_by_bp:-0/133454	other	133454
NGR185	>ctg.s2.16|arrow shifted_by_bp:-198600/233219	other	233219
NGR185	>ctg.s2.000002F|arrow shifted_by_bp:-0/12751	other	12751
NGR185	>ctg.s1.000000F|arrow shifted_by_bp:-2800/3838520	Chr	3838520
SM11	>ctg.s1.000000F|arrow shifted_by_bp:-1315400/3911077	Chr	3911077	3911077	1776717	1633872	181252	7502918
SM11	>ctg.s1.000001F|arrow shifted_by_bp:-588600/1632547	pSymA	1632547
SM11	>ctg.s2.281|arrow shifted_by_bp:-5600/144170	pSymA	144170
SM11	>ctg.s2.283|arrow shifted_by_bp:-133600/181252	other	181252
SM11	>ctg.s1.4|arrow shifted_by_bp:-502000/1633872	pSymB	1633872
T073	>ctg.s1.0|arrow shifted_by_bp:-0/3814348	Chr	3814348	3814348	1339359	1646426	158363	6958496
T073	>ctg.s2.5|arrow shifted_by_bp:-146800/158363	other	158363
T073	>ctg.s1.4|arrow shifted_by_bp:-875000/1339359	pSymA	1339359
T073	>ctg.s1.2|arrow shifted_by_bp:-2800/1646426	pSymB	1646426

### Sheet: GC content
Strain	TOT (%)	Chr (%)	pSymA (%)	pSymB (%)	Other (%)
1A42	62.087	62.802	60.482	62.391	58.786
4B41	62.217	62.716	60.533	62.56
7B22	62.2	62.787	60.523	62.508	59.278
8A52	62.184	62.881	60.394	62.286
AE608H	62.011	62.673	60.156	62.453
AK58	62.022	62.61	60.535	62.404	58.099
AK75	62.112	62.864	60.442	62.426	58.612
AK83	61.916	60.799	59.968	62.372	56.915
AL703GG	61.933	62.44	58.818	62.403
AL703H	62.105	62.723	60.663	62.417	58.765
AO641M	61.931	62.6	60.236	62.402	58.986
AO643DD	61.919	62.6	60.127	62.421	58.499
BL225C	62.04	62.789	60.141	62.227
CE480L	61.933	62.654	60.32	62.383	57.624
CL374FF	61.936	62.602	60.213	62.402	59.064
CO431A	62.032	62.786	60.129	62.235
CO438LL	61.98	62.559	60.173	62.411	58.661
H1	62.025	62.832	60.513	62.343	58.553
NGR185	62.005	62.681	60.433	62.382	59.363
SM11	61.906	62.653	60.156	62.434	58.674
T073	62.054	62.637	60.44	62.46	57.446
