## Supplementary Dataset S2 for "The pan-epigenome of the symbiotic nitrogen fixing bacterium *Sinorhizobium meliloti* unravels unexpected variability of DNA-methylation profiles in closely related strains": summary_statistics.txt

Core genes	(99% <= strains <= 100%)	0
Soft core genes	(95% <= strains < 99%)	4641
Shell genes	(15% <= strains < 95%)	3466
Cloud genes	(0% <= strains < 15%)	7713
Total genes	(0% <= strains <= 100%)	15820
